# Resolving ancient gene transfers clarifies the early co-evolution of eukaryotes and giant viruses

**DOI:** 10.1101/2023.07.11.548585

**Authors:** Sangita Karki, Frank O. Aylward

## Abstract

Members of the phylum *Nucleocytoviricota*, also called “giant viruses” due to their large physical dimensions and genome lengths, are a diverse group of dsDNA viruses that infect a wide range of eukaryotic hosts. Nucleocytoviruses likely evolved from smaller viruses, but the timing of their emergence and its relationship to the early evolution of eukaryotes remains unclear. Recent work has shown that the genomes of nucleocytoviruses often encode Eukaryotic Signature Proteins (ESPs) - including histones, vesicular trafficking factors, cytoskeletal components, and elements of RNA and DNA processing - that occur only rarely outside of eukaryotes. To investigate patterns of gene exchange between viruses and eukaryotes and possibly shed light on the early evolution of both, we examined the occurrence of viral-encoded ESPs (vESPs) and performed a comprehensive phylogenetic reconstruction on a subset that are widespread in nucleocytoviruses. Our results demonstrate that vESPs involved in cytoskeletal structure, ubiquitin system, and vesicular trafficking were acquired multiple times independently by nucleocytoviruses at different timepoints after the emergence of the eukaryotic supergroups. In contrast, vESPs involved in DNA and RNA processing are placed deep in their respective phylogenies, indicative of ancient gene exchange between nucleocytoviruses and eukaryotes. Examination of vESPs that could be rooted in archaea revealed that nucleocytoviruses likely acquired some of these genes prior to the emergence of the last eukaryotic common ancestor (LECA). Importantly, our findings also suggest that the eukaryotic delta DNA polymerase was acquired from nucleocytoviruses sometime during eukaryogenesis, underscoring the importance of viruses for early eukaryotic evolution. Collectively, these results suggest that gene exchange between nucleocytoviruses and eukaryotes played important roles in the evolution of both prior to the emergence of LECA.
