## Supplementary material for "Resolving ancient gene transfers clarifies the early co-evolution of eukaryotes and giant viruses": S2 Data

### Sheet: Sheet2
Pfam_Protein_domains	Protein_domains	Cluster	Annotation	Pfam	Functional _category	TC_score	Alignment_length
ATG8	Autophagy Ub-like	3	Autophagy protein Atg8 ubiquitin like	PF02991	Ubiquitin system/Protein degradation	0.5	159
DNA_topoisoIIA	DNA Topoisomerase IIA	1	DNA gyrase/topoisomerase IV, subunit A	PF00521	Replication, repair and recombination	0.74	1983
Dynamin_M	Dynamin	3	Dynamin central region	PF01031	Cytoskeleton proteins	0.8	1222
ERCC4	ERCC4 endonuclease	6	ERCC4 domain	PF02732	Replication, repair and recombination	0.67	1810
Histone	Histone	6	Core histone H2A/H2B/H3/H4	PF00125	Chromosome and associated proteins	0.59	528
IF4E	Translation intiation 4E	4	Eukaryotic initiation factor 4E	PF01652	Ribosome biogenesis and translation	0.67	414
Kinesin	Kinesin	3	Kinesin motor domain	PF00225	Cytoskeleton proteins	0.68	1548
Microtub_bd	Micrtubule	3	Microtubule binding	PF16796	Cytoskeleton proteins	0.7	2070
Mito_carr	Mitochondrial carrier protein	3	Mitochondrial carrier protein	PF00153	Transport	0.74	518
mRNA_cap_enzyme	mRNA guanylyltransferase	4	mRNA capping enzyme, catalytic domain	PF01331	Transcription and mRNA biogenesis	0.75	1521
Myosin_head	Myosin head	3	Myosin head (motor domain)	PF00063	Cytoskeleton proteins	0.81	3070
PCNA_N	DNA sliding clamp	6	Proliferating cell nuclear antigen, N-terminal domain	PF00705	Replication, repair and recombination	0.7	341
Peptidase_C48	Ulp1 protease	4	Ulp1 protease family	PF02902	Ubiquitin system/Protein degradation	0.73	1211
PI3Ka	PI-3-kinase	3	Phosphoinositide 3-kinase family	PF00613	Signal transduction	0.78	3056
PolB	DNA PolymeraseB	6	DNA polymerase family B	PF00136	Replication, repair and recombination	0.78	3101
Pox_MCEL	Guanine-methyltransferase	4	mRNA capping enzyme	PF03291	Transcription and mRNA biogenesis	0.76	1634
RNA_pol_Rpb1_6	RNA pol Rpb1 domain 6	4	RNA polymerase Rpb1	PF04992	Transcription and mRNA biogenesis	0.8	2356
RNA_pol_Rpb2_4	RNA pol Rpb2, domain 4	6	RNA polymerase Rpb2	PF04566	Transcription and mRNA biogenesis	0.82	1755
RNA_pol_Rpb5_C	RNA pol Rpb5 C-terminal	6	RNA polymerase Rpb5	PF01191	Transcription and mRNA biogenesis	0.61	354
RNA_pol_Rpb5_N	RNA pol Rpb5, N-terminal	3	RNA polymerase Rpb5	PF03871	Transcription and mRNA biogenesis	0.72	306
SNARE	SNARE	3	SNARE domain	PF05739	Membrane trafficking	0.68	542
Synaptobrevin	Synaptobrevin	3	Synaptobrevin	PF00957	Membrane trafficking	0.67	425
TFIIB	TFIIB	6	Transcription factor TFIIB repeat	PF00382	Transcription and mRNA biogenesis	0.76	721
TFIIS_C	TFIIS C-terminal	6	Transcription factor S-II (TFIIS)	PF01096	Transcription and mRNA biogenesis	0.63	392
TOPRIM_C	DNA primase, C-terminal	4	C-terminal associated domain of TOPRIM	PF16898	Replication, repair and recombination	0.73	1883
TTL	Tubulin Tyrosin ligase	3	Tubulin-tyrosine ligase family	PF03133	Cytoskeleton proteins	0.78	1325
U-box	U-box	3	U-box domain	PF04564	Ubiquitin system/Protein degradation	0.7	1641
UBA_e1_thiolCys	Ub activating enzyme	3	Ubiquitin-activating enzyme active site	PF10585	Ubiquitin system/Protein degradation	0.8	1393
UCH_1	Ub hydrolase	4	Ubiquitin carboxyl-terminal hydrolase	PF13423	Ubiquitin system/Protein degradation	0.68	1889
XPG_I	XPG endonucelase	6	XPG I-region	PF00867	Replication, repair and recombination	0.7	1080
XRN_N	XRN eonuclease	4	XRN 5-3 exonuclease N-terminus	PF03159	Replication, repair and recombination	0.77	1824
