## Supplementary material for "Resolving ancient gene transfers clarifies the early co-evolution of eukaryotes and giant viruses": S3 Data

### Sheet: Sheet1
Protein	Protein_domains	Bestfit Model
ATG8	Autophagy Ub-like	LG+F+R7
DNA_topoisoIIA	DNA Topoisomerase IIA	LG+F+R10
Dynamin_M	Dynamin	LG+F+R9
ERCC4	ERCC4 endonuclease	VT+F+R8
Histone	Histone	VT+R8
IF4E	Translation intiation 4E	rtREV+F+R10
Kinesin	Kinesin	LG+F+R10
Microtub_bd	Microtubule	VT+F+R10
Mito_carr	Mitochondrial carrier protein	LG+F+R10
mRNA_cap_enzyme	mRNA guanylyltransferase	VT+F+R8
Myosin_head	Myosin head	VT+F+R10
PCNA_N	DNA sliding clamp	LG+F+R8
Peptidase_C48	Ulp1 protease	VT+F+R8
PI3Ka	PI-3-kinase	VT+F+R7
PolB	DNA PolymeraseB	VT+F+R10
Pox_MCEL	Guanine-methyltransferase	VT+F+R8
RNA_pol_Rpb1_6	RNA pol Rpb1 domain 6	LG+F+R8
RNA_pol_Rpb2_4	RNA pol Rpb2, domain 4	LG+F+R10
RNA_pol_Rpb5_C	RNA pol Rpb5 C-terminal	VT+F+R7
RNA_pol_Rpb5_N	RNA pol Rpb5, N-terminal	LG+R6
SNARE	SNARE	LG+R8
Synaptobrevin	Synaptobrevin	LG+R6
TFIIB	TFIIB	LG+R8
TFIIS_C	TFIIS C-terminal	VT+F+R8
TOPRIM_C	DNA primase, C-terminal	LG+F+R10
TTL	Tubulin Tyrosin ligase	VT+F+R9
U_box	U-box	VT+R7
UBA_e1	Ub activating enzyme	LG+F+R8
UCH_1	Ub hydrolase	VT+R9
XPG_I	XPG endonucelase	VT+F+R10
XRN_N	XRN eonuclease	VT+F+R9
